# The anatomical compartment defines distinct immune remodeling within human visceral adipose tissue during aging

**DOI:** 10.64898/2026.07.06.736672

**Authors:** Rodrigo Castaneda, Hye-In Sim, Narae Park, Minsun Yu, Hye-Jin Lee, Hyun Yong Jin, Hyun Jung Kim, Kye Jin Park, Bo-Yeong Jin, Hyun Kyu Song, Heeju Ryu, Cheolju Lee, Kanghyun Ryu, Youngmin Ko, Hye-Sung Jo, Yoon Park, Rafael T. Han

**Author notes:** Correspondence to Youngmin Ko, Hye-Sung Jo, Yoon Park and Rafael T. Han. Rafael T. Han, Korea Institute of Science and Technology, Hwarang-ro 14-gil 5, Seongbuk-gu, Seoul, 02792, Republic of Korea., X: @RafaelTaeho, Yoon Park, Korea Institute of Science and Technology, Hwarang-ro 14-gil 5, Seongbuk-gu, Seoul, 02792, Republic of Korea.; Hye-Sung Jo, Department of Surgery, Seoul National University College of Medicine, 101 Daeharkro, Jongro-gu, Seoul, 03080, Republic of Korea., Youngmin Ko, Division of Kidney and Pancreas Transplantation, Department of Surgery, Asan Medical Center, University of Ulsan College of Medicine, 88, Olympic-ro 43-gil, Songpa-gu, Seoul, Republic of Korea. equal contribution (Rodrigo Castaneda, Hye-In Sim).

## Abstract

Age-associated inflammation varies across tissues, but whether distinct visceral adipose tissue (VAT) depots undergo inflammatory remodeling in a depot-specific manner remains unclear. Here we profiled human peri-organ VAT, comparing kidney-associated fat (KF, from kidney transplantation donors) and gallbladder-associated fat (GBF, from asymptomatic cholecystectomy patients with incidental polyps), using single-cell RNA sequencing, flow cytometry, intracellular protein profiling and *in situ* analysis. GBF showed broad tissue-residency and granzyme K-associated remodeling across conventional, regulatory and innate-like lymphocyte compartments, whereas KF showed stronger B cell remodeling, greater myeloid representation and more compartmentalized changes within resident effector-like CD8^+^ T cell states. We further identified age-associated CD20^+^ T cells with features consistent with local B-T cell interaction and an antigen-experienced, granzyme K-associated inflammatory memory phenotype. *In situ* analysis revealed age-associated myeloid accumulation and crown-like structure remodeling, accompanied by distinct myeloid inflammatory programs in KF and GBF. Finally, depot-specific immune signatures associated with clinical indices of adjacent kidney and liver function. These findings indicate that age-associated distinct immune programs within peri-organ VAT depots track with local tissue context and the state of the adjacent organ.
