## Supplementary Table 9 for "The anatomical compartment defines distinct immune remodeling within human visceral adipose tissue during aging"

### Sheet: Reagents
FACS
	Antibodies	Clone	Vendor	Cat.	Dilution
	Human BD Fc Block	Fc1	BD Biosciences	564220	1:50
	Zombie UV™ Fixable Viability Kit		BioLegend	423107	1:500
	Anti-human CD45, Alexa Fluor 700	HI30	BioLegend	304024	1:50
	Anti-human CD3, BUV805	HIT3a	BD Biosciences	741999	1:20
	Anti-human CD3, APC/Cyanine7	HIT3a	BioLegend	300317	1:20
	Anti-human CD8, BUV496	RPA-T8	BD Biosciences	612942	1:20
	Anti-human CD4, FITC	OKT4	Tonbo	35-0048	1:20
	Anti-human CD4, PerCP/Cyanine5.5	RPA-T4	BioLegend	300530	1:20
	Anti-human CD56, BV605	NCAM16.2	BD Biosciences	562780	1:20
	Anti-human CD19, BV786	SJ25C1	BD Biosciences	563325	1:20
	Anti-human CD14, BUV737	M5E2	BD Biosciences	612764	1:20
	Anti-human CD11b, BV510	ICRF44	BD Biosciences	563088	1:20
	Anti-human CD11c, Pacific Blue	3.9	BioLegend	301626	1:20
	Anti-human TCR Vδ1 , FITC	TS8.2	Invitrogen	TCR2730	1:20
	Anti-human TCR Vδ2, PerCP/Cyanine5.5	B6	BioLegend	331424	1:20
	Anti-human TCR Vα7.2, PE	OF-5A12	BD Biosciences	566739	1:20
	Anti-human CD69, BUV661	FN50	BD Biosciences	750213	1:50
	Anti-human CD20, APC	2H7	BioLegend	302309	1:20
	Anti-human CD20, PE/Cyanine7	2H7	BioLegend	302311	1:20
	Anti-human HLA-DR, PE/Dazzle 594	L243	BioLegend	307654	1:20
	Anti-human CD16, PE/Cyanine7	3G8	BD Biosciences	557744	1:20
	Anti-human CD27, BUV496	L128	BD Biosciences	750168	1:50
	Anti-human CD284 (TLR4), Alexa Fluor 488	HTA125	eBioscience	53-9917-42	1:50
	Anti-human CD369 (Clec7a), BV650	15E2	BD Biosciences	745378	1:50
	Anti-human CD206 (MMR), PerCP/Cyanine5.5	15-2	BioLegend	321121	1:20
	Anti-human Igκ Light Chain, PE	Polyclonal	BD Biosciences	567014	1:20
	Anti-human CD62L, BV785	DREG-56	BioLegend	304830	1:20
	Anti-human CD45RO, BV510	UCHL1	BD Biosciences	563215	1:20
	Anti-human CD45RA, BV786	HI100	BD Biosciences	563870	1:20
	Anti-human CD103, BV421	Ber-ACT8	BD Biosciences	563882	1:20
	Anti-human CD28, BV650	CD28.2	BioLegend	302946	1:20
	Anti-human CD127 (IL-7Rα), APC/Cyanine7	A019D5	BioLegend	351348	1:20
	Anti-human FOXP3, PE-eFluor 610	PCH101	eBioscience	61-4776-42	1:50
	Anti-human CD38, Alexa Fluor 488	HIT2	BioLegend	303512	1:20
	Anti-human CD39, PE	A1	BioLegend	328207	1:20
	Anti-human CD86, PE/Cyanine7	IT2.2	BioLegend	305421	1:20
	Anti-human CD279 (PD-1), BUV737	EH12.1	BD Biosciences	612791	1:20
	Anti-human CD223 (LAG-3), BV650	11C3C65	BioLegend	369315	1:20
	Anti-human CD95 (Fas), BV510	DX2	BioLegend	305640	1:20
	Anti-human TIGIT (VSTM3), APC	A15153G	BioLegend	372705	1:20
	Anti-human TIM-3 (CD366), BV421	7D3	BD Biosciences	565563	1:20
	Anti-human CD25, PE	BC96	Tonbo	50-0259	1:20
	Anti-Ki-67, BV605	B56	BD Biosciences	567122	1:20
	Anti-human Granyme K, Alexa Fluor 647	G3H69	BD Biosciences	566655	1:20
	Anti-human/mouse Granzyme B, Pacific Blue	GB11	BioLegend	515408	1:20
	Reagents
	Foxp3 / Transcription Factor Staining Buffer Kit		Tonbo	TNB-0607-KIT
	BD Cytofix/Cytoperm™ Fixation/Permeabilization Kit		BD Biosciences	554714
	Precision Count Beads™		BioLegend	424902
	UltraComp eBeads™ Compensation Beads		Invitrogen	01-2222-42
Sample preparation
	Reagents		Source	Cat.	Working concentration
	Collagenase Type I		Sigma-Aldrich	C0130	2,500 U/g tissue
	DNase I (RNase-free)		New England Biolabs (NEB)	M0303S	20 U/g tissue
	DPBS		Gibco	14190144	1x
	FBS		Welgene	S 001-01	2%, 10%
	HBSS, no calcium, no magnesium, no phenol red		Gibco	14175095	1x
	Human TruStain FcX Fc receptor blocking reagent		BioLegend	422301	2.5 µl per 1 × 10⁶ cells
	Recovery™ Cell Culture Freezing Medium		Thermo Scientific	12648010	1x
	RBC Lysis Buffer (10X)		BioLegend	420301	1x
	Gibco trypan Blue Solution		Fisher Scientific	15-250-061	0.2%, final
	DAPI		Sigma-Aldrich	D9542	5 -10 µg/ml
	TotalSeq™-C0251 anti-human Hashtag 1 Antibody		BioLegend	394661	2 µl per 1 × 10⁶ cells
	TotalSeq™-C0252 anti-human Hashtag 2 Antibody		BioLegend	394663	2 µl per 1 × 10⁶ cells
	TotalSeq™-C0253 anti-human Hashtag 3 Antibody		BioLegend	394665	2 µl per 1 × 10⁶ cells
	TotalSeq™-C0255 anti-human Hashtag 5 Antibody		BioLegend	394669	2 µl per 1 × 10⁶ cells
Single Cell preparation
	Anti-human CD45, PE	HI30	BioLegend	304058	5 µl per 1 × 10⁶ cells
	Chromium Next GEM Single Cell 3′ GEM Kit v3.1, 16 rxns		10x Genomics	PN-1000123	As specified in manufacturer’s protocol
	Library Construction Kit, 16 rxns		10x Genomics	PN-1000190	As specified in manufacturer’s protocol
	Chromium Next GEM Chip G Single Cell Kit, 16 rxns		10x Genomics	PN-1000127	As specified in manufacturer’s protocol
	Chromium GEM-X Single Cell 5′ Kit v3, 16 rxns		10x Genomics	PN-1000699	As specified in manufacturer’s protocol
	Library Construction Kit C, 16 rxns		10x Genomics	PN-1000694	As specified in manufacturer’s protocol
	Chromium GEM-X Single Cell 5′ Chip Kit, 4 chips		10x Genomics	PN-1000698	As specified in manufacturer’s protocol
	Chromium GEM-X Single Cell 5′ Feature Barcode Kit v3, 16 rxns		10x Genomics	PN-1000703	As specified in manufacturer’s protocol
	Dual Index Kit TT Set A, 96 rxns		10x Genomics	PN-1000215	As specified in manufacturer’s protocol
	Dual Index Kit TN Set A, 96 rxns		10x Genomics	PN-1000250	As specified in manufacturer’s protocol
	SPRIselect reagent kit, 60 ml		Beckman Coulter	B23318	As specified in manufacturer’s protocol
	10% Tween 20, 5 ml		Bio-Rad	1662404	As specified in manufacturer’s protocol
	Nuclease-Free Water, not DEPC-treated		Invitrogen / Ambion / Thermo Fisher Scientific	AM9937	1x
	High Sensitivity DNA Kit		Agilent	5067-4626	As specified in manufacturer’s protocol
IHC
	Reagents	Host	Source	Cat.	Working concentration
	Surgipath® FSC 22® Frozen Section Medium, Clear	-	Leica Biosystems	3801480	1x
	4% Paraformaldehyde (PFA)	-	Biosesang	PC2205-100-74	0.04
	Sucrose	-	Biosesang	S1030	0.3
	Fluoromount	-	SouthernBiotech	0100-20	1x
	Triton™ X-100	-	Sigma-Aldrich	X-100	0.001
	Normal goat serum	Goat	EMD Millipore / Chemicon	S26-100ML	0.05
	Anti-IBA1, monoclonal recombinant IgG	Guinea pig	SYSY	234-308	1:500
	Anti-CD11c, clone N418	Armenian hamster	Invitrogen / Thermo Fisher Scientific	MA11C5	1:500
	Goat anti-Guinea Pig IgG (H+L) Highly Cross-Adsorbed Secondary Antibody, Alexa Fluor™ 488	Goat	Invitrogen / Thermo Fisher Scientific	A-11073	1:500
	Cy™3 AffiniPure® Goat Anti-Armenian Hamster IgG (H+L), minimal cross-reactivity	Goat	Jackson ImmunoResearch	127-165-160	1:500
Proteomics
	Antibodies	Clone	Vendor	Cat.	Dilution
	Anti-human CD45, APC	2D1	Biolegend	368511	1:50
	Anti-human CD45RO, BV650	UCHL1	Biolegend	304231	1:50
	Anti-human CD3, Alexa Fluor 488	HIT3a	Biolegend	300319	1:50
	Anti-human CD4, PE/Cy7	RPA-T4	Biolegend	300511	1:50
	Anti-human CD8, PERCP/CYS5.5	SK1	Biolegend	344709	1:50
	Anti-human CD62L, PE/Dazzle 594	DREG-56	Biolegend	304841	1:50
	Anti-human CD127, BV605	A019D5	Biolegend	351333	1:50
	Anti-human CD25, PE	BC96	Biolegend	302605	1:50
	Anti-human CD56, BV421	HCD56	Biolegend	318327	1:50
	Zombie NIR™ Fixable Viability Kit	Not applicable	Biolegend	423105	1:200
