## Supplementary Table 1 for "The anatomical compartment defines distinct immune remodeling within human visceral adipose tissue during aging"

### Sheet: Sheet1
Group	Donor	Patient ID	Sex	Age	BMI	FACS	Proteomics	IHC	Sequencing	DM	Drug	HTN	Drug	Dyslipidemia	Drug
GBF	SVF1	KUMC-0	M	65	20.63				Y	0		0		0
GBF	SVF2	KUMC-1	F	29	26.04				Y	0	0	0	0	0	0
GBF	SVF3	KUMC-2	F	29	24.2				Y	0	0	0	0	0	0
GBF	SVF4	KUMC-3	F	87	21.88				Y	0	0	0	0	0	0
GBF	SVF5	KUMC-4	F	67	29.28				Y	0	0	0	0	0	0
GBF	SVF6	KUMC-5	M	67	23.23				Y	0	0	0	0	0	0
GBF	SVF7	KUMC-6	M	20	28.9				Y	0	0	0	0	0	0
GBF	gSVF1	KUMC-7	M	78	29.5			Y		0	0	1	1	0	0
GBF	gSVF2	KUMC-8	M	50	26.64			Y		0	0	0	0	0	0
GBF	gSVF3	KUMC-9	M	66	20.63			Y		0	0	1	1	0	0
GBF	gSVF4	KUMC-10	F	60	27.6			Y		0	0	0	0	0	0
GBF	gSVF5	KUMC-11	F	52	21.2			Y		0	0	0	0	1	0
GBF	gSVF6	KUMC-12	M	28	23.74			Y		0	0	0	0	1	0
GBF	gSVF7	KUMC-13	F	61	25.06			Y		0	0	0	0	1	1
GBF	gSVF8	KUMC-14	F	66	19.62			Y		0	0	0	0	1	1
GBF	gSVF9	KUMC-15	M	35	27.03			Y		0	0	0	0	0	0
GBF	gSVF10	KUMC-16	M	29	27.65			Y		0	0	0	0	0	0
GBF	gSVF11	KUMC-17	F	30	24.89			Y		0	0	0	0	0	0
GBF	gSVF12	KUMC-18	F	69	25.21			Y		0	0	1	1	0	0
GBF	gSVF13	KUMC-19	F	40	20.28			Y		0	0	0	0	0	0
GBF	gSVF14	KUMC-20	F	73	23.86			Y		0	0	1	1	0	0
GBF	gSVF15	KUMC-21	F	37	19.36			Y		0	0	0	0	0	0
GBF	gSVF16	KUMC-22	F	29	22.99			Y		0	0	0	0	0	0
GBF	gSVF17	KUMC-23	F	35	21.15			Y		0	0	0	0	0	0
GBF	gSVF19	KUMC-25	M	37	21.8			Y		0	0	0	0	0	0
GBF	gSVF20	KUMC-26	F	68	21.74			Y		0	0	1	0	1	0
GBF	gSVF22	KUMC-28	F	51	25.68		Y			0	0	0	0	0	0
GBF	gSVF24	KUMC-30	M	66	28.17		Y			1	0	1	1	1	1
GBF	gSVF25	KUMC-31	F	74	19.53		Y			0	0	1	1	1	1
GBF	gSVF26	KUMC-32	M	80	27.62		Y			0	0	1	1	0	0
GBF	gSVF28	KUMC-34	F	66	20.63		Y			0	0	0	0	0	0
GBF	gSVF29	KUMC-35	F	32	24.65		Y			0	0	0	0	0	0
GBF	gSVF30	KUMC-36	F	35	22.51		Y			0	0	0	0	0	0
GBF	KUMC039	KUMC-39	F	66	20.14	y				0	0	0	0	1	1
GBF	KUMC040	KUMC-40	M	78	24.54	y				0	0	0	0	0	0
GBF	KUMC041	KUMC-41	M	47	24.89	y				0	0	1	1	0	0
GBF	KUMC042	KUMC-42	F	66	25.29	y				0	0	0	0	1	0
GBF	KUMC045	KUMC-45	M	66	21.59	y				0	0	0	0	0	0
GBF	KUMC046	KUMC-46	M	51	24.94	y				0	0	0	0	1	0
GBF	KUMC047	KUMC-47	F	42	26.59	y				0	0	0	0	0	0
GBF	KUMC048	KUMC-48	F	45	27.9	y				0	0	0	0	0	0
GBF	KUMC050	KUMC-50	F	65	24.31	y				0	0	0	0	1	1
GBF	KUMC051	KUMC-51	F	61	22.25	y				0	0	0	0	0	0
GBF	KUMC052	KUMC-52	M	66	21.54	y				0	0	0	0	0	0
GBF	KUMC053	KUMC-53	F	67	23.24	y				0	0	1	1	1	1
GBF	KUMC054	KUMC-54	M	48	24.76	y				0	0	0	0	0	0
GBF	KUMC056	KUMC-56	M	56	23.54	y				0	0	0	0	0	0
GBF	KUMC057	KUMC-57	F	51	20.8	y				0	0	1	1	1	1
GBF	KUMC058	KUMC-58	F	76	24.53	y				0	0	1	1	1	1
GBF	KUMC059	KUMC-59	F	34	23.39	y				0	0	0	0	0	0
GBF	KUMC060	KUMC-60	F	66	28.53	y				0	0	1	1	1	1
GBF	KUMC061	KUMC-61	M	57	27.57	y				0	0	0	0	0	0
GBF	KUMC062	KUMC-62	F	37	25.93	y				0	0	0	0	0	0
GBF	KUMC063	KUMC-63	M	40	29.24	y				0	0	0	0	0	0
GBF	KUMC064	KUMC-64	F	73	25.37	y				0	0	1	1	1	1
KF	KSVF1	AMC-1	M	61	24.9			y		0		1		1
KF	KSVF2	AMC-2	F	63	18.1			y	Y	0		0		0
KF	KSVF3	AMC-3	F	50	25.05			y		0		0		0
KF	KSVF4	AMC-4	F	37	24.89			y		0		0		0
KF	KSVF5	AMC-5	F	29	23.77	Y		y	Y	0		0		0
KF	KSVF6	AMC-6	M	58	24.91	Y		y		0		0		0
KF	KSVF7	AMC-7	M	22	19.75	Y		y	Y	0		0		0
KF	KSVF8	AMC-8	M	51	24.84	Y				0		0		0
KF	KSVF9	AMC-9	F	67	25.82	Y		y		0		0		0
KF	KSVF10	AMC-10	M	62	23.75	Y		y	Y	0		0		0
KF	KSVF11	AMC-11	F	40	17.78	Y		y		0		0		0
KF	KSVF12	AMC-12	F	66	22.13	Y		y		0		0		1
KF	KSVF13	AMC-13	M	52	27.22	Y		y		0		0		0
KF	KSVF14	AMC-14	M	55	26.18	Y		y		0		1		1
KF	KSVF15	AMC-15	M	52	26.29	Y		y		0		0		0
KF	KSVF16	AMC-16	F	27	24.34	Y		y		0		0		0
KF	KSVF17	AMC-17	F	42	23.53	Y		y		0		1		0
KF	KSVF18	AMC-18	M	26	27.27	Y		y		0		0		0
KF	KSVF19	AMC-19	M	21	21.81	Y		y	Y	0		0		0
KF	KSVF20	AMC-20	F	63	22.49	Y		y		0		0		1
KF	KSVF21	AMC-21	F	63	22.51	Y		y	Y	0		1		0
KF	KSVF22	AMC-22	M	28	23.76	Y		y	Y	0		0		0
KF	KSVF23	AMC-23	F	38	19.66	Y		y	Y	0		0		0
KF	KSVF24	AMC-24	F	36	26.06	Y				0		0		0
KF	KSVF25	AMC-25	F	70	24.08	Y				0		0		0
KF	KSVF26	AMC-26	M	62	23.28	Y				0		0		0
